# eLemur: A cellular-resolution 3D atlas of the mouse lemur brain

**DOI:** 10.1101/2024.07.05.601641

**Authors:** Hyungju Jeon, Jiwon Kim, Jayoung Kim, Yoon Kyoung Choi, Chun Lum Andy Ho, Fabien Pifferi, Daniel Huber, Linqing Feng, Jinhyun Kim

**Affiliations:** Brain Science Institute, Korea Institute of Science and Technology (KIST), Seoul, South Korea; Division of Bio-Medical Science & Technology, KIST-School, University of Science and Technology, Seoul, South Korea; Department of Computer Science and Engineering, Korea University, Seoul, South Korea; University of Geneva, Department of Basic Neurosciences, Geneva, Switzerland; Musée National d’Histoire Naturelle, Adaptive Mechanisms and Evolution, UMR7179—CNRS, Paris, France; KIST-SKKU Brain Research Center, SKKU Institute for Convergence, Sungkyunkwan University, Suwon, South Korea

**Keywords:** Grey mouse lemur (Microcebus murinus), 3D brain atlas, cellular resolution, website resources

## Abstract

The gray mouse lemur (*Microcebus murinus*), one of the smallest living primates, emerges as a promising model organism for neuroscience research. This is due to its genetic similarity to humans, its evolutionary position between rodents and humans, and its primate-like features encapsulated within a rodent-sized brain. Despite its potential, the absence of a comprehensive reference brain atlas impedes the progress of research endeavors in this species, particularly at the microscopic level. Existing references have largely been confined to the macroscopic scale, lacking detailed anatomical information. Here, we present *eLemur*, a new resource, comprising a repository of high-resolution brain-wide images immunostained with multiple cell type and structural markers, elucidating the cyto- and chemoarchitecture of the mouse lemur brain. Additionally, it encompasses a segmented two-dimensional (2D) reference and 3D anatomical brain atlas delineated into cortical, subcortical, and other vital regions. Furthermore, eLemur includes a comprehensive 3D cell atlas, providing densities and spatial distributions of non-neuronal and neuronal cells across the mouse lemur brain. Accessible via a web-based viewer (https://eeum-brain.com/#/lemurdatasets), the eLemur resource streamlines data sharing and integration, fostering the exploration of new hypotheses and experimental designs using the mouse lemur as a model organism. Moreover, in conjunction with the growing 3D datasets for rodents, non-human primates, and humans, our eLemur 3D digital framework enhances the potential for comparative analysis and translation research, facilitating the integration of extensive rodent study data into human studies.

**Significance Statement:** The gray mouse lemur (*Microcebus murinus*) represents a promising model for neuroscience research, offering insights into brain structure and function due to its genetic and evolutionary proximity to humans and rodents. Our development of *eLemur*, a comprehensive 3D digital brain atlas, fills critical gaps in microscopic data availability, enabling nuanced investigations at cellular resolutions. This resource not only enhances our understanding of the mouse lemur brain but also catalyzes broader neuroscience endeavors. By facilitating data sharing and integration, eLemur empowers researchers to explore novel hypotheses and experimental designs. Moreover, its compatibility with existing neuroanatomy frameworks and the growing repository of 3D datasets positions eLemur as a pivotal tool for advancing basic and translational neuroscience studies.
