## Supplemental Table 4 for "eLemur: A cellular-resolution 3D atlas of the mouse lemur brain"

### Sheet: Sheet1
	Mouse Lemur						Mouse
	Cell count (DAPI)	Neuron count	PV neuron count	Cell density (number per 100 μm-3)	Neuron density (number per 100 μm-3)	PV neuron density (number per 100 μm-3)	Erö et al. (2018)
							Cell count (Nissl)	Neuron count	Cell density (number per 100 μm-3)	Neuron density (number per 100 μm-3)
Root	1.30472e+08	82641372	5.16316e+06	169.86	115.923	7.24248	111080000	71760000	232.12	149.954
Basic cell groups and regions	1.16596e+08	7.90633e+07	4.94052e+06	169.823	124.076	7.7533	104269365	71760000	243.077	167.29
Cerebrum	8.34354e+07	6.24307e+07	3.48895e+06	173.743	140.073	7.82801	42954307	25341736	160.287	94.5642
Cerebral cortex	6.30087e+07	4.93303e+07	2.92489e+06	183.644	154.914	9.18517	36851649	22153353	170.208	102.321
Isocortex	5.76125e+07	4.5502e+07	2.73522e+06	188.183	160.137	9.62619	19845690	10273660	161.115	83.4056
Area 1-3	3.67514e+06	2.90201e+06	176100	172.542	146.798	8.90797
Area 1-3, Layer1	353756	204181	8123.31	120.099	74.6878	2.97145
Area 1-3, Layer2/3	1.18865e+06	983512	60684.4	176.403	157.265	9.70351
Area 1-3, Layer4	386041	318317	24545.2	197.841	175.77	13.5534
Area 1-3, Layer5	912316	745462	54007.5	187.192	164.804	11.9398
Area 1-3, Layer6	834377	650536	28739.2	174.147	146.293	6.46289
Area 4	5.39949e+06	4.06177e+06	239727	179.753	145.693	8.59884
Area 4, Layer1	441423	194329	8744.02	121.56	57.6599	2.59446
Area 4, Layer2/3	1.70321e+06	1.31671e+06	77464.1	191.58	159.578	9.38818
Area 4, Layer4	617863	489747	34312.5	208.78	178.307	12.4925
Area 4, Layer5	1.26626e+06	975748	74082.8	186.654	154.972	11.7661
Area 4, Layer6	1.37073e+06	1.08523e+06	45123.7	176.336	150.422	6.25453
Area 6	2.95566e+06	2.28991e+06	112172	165.49	138.145	6.76705
Area 6, Layer1	362442	184426	7161.49	114.06	62.5344	2.42829
Area 6, Layer2/3	872937	712687	34163.4	170.318	149.822	7.18189
Area 6, Layer4	379891	308470	17044.4	190.02	166.246	9.18591
Area 6, Layer5	672243	536694	35197.9	175.59	151.042	9.90578
Area 6, Layer6	668148	547638	18604.6	179.155	158.216	5.37497
Area 8	535800	436642	21902	164.668	144.588	7.25256
Area 8, Layer1	69151.6	36875.5	1427.82	114.08	65.5457	2.53794
Area 8, Layer2/3	163013	143014	6415.89	168.325	159.112	7.13812
Area 8, Layer4	77248	65735.8	3798.83	190.901	175.034	10.1151
Area 8, Layer5	120605	101290	6809.19	175.513	158.821	10.6767
Area 8, Layer6	105783	89727.4	3450.26	180.088	164.587	6.32882
Area 24	869496	636955	41518.7	168.433	132.944	8.66568
Area 24, Layer1	119050	56069.1	2721.44	119.891	60.8391	2.95296
Area 24, Layer2/3	173417	141515	8442.06	175.468	154.28	9.20355
Area 24, Layer4	156420	126182	10561.4	176.55	153.452	12.844
Area 24, Layer5	254057	197101	15372.4	180.973	151.276	11.7984
Area 24, Layer6	166552	116088	4421.41	186.892	140.355	5.34565
Area 25	89797.4	56113.9	2262.9	163.765	110.262	4.44654
Area 25, Layer1	14819.2	7336.7	341.112	120.79	64.4329	2.99574
Area 25, Layer2/3	12988.8	10852.2	408.216	151.563	136.44	5.1323
Area 25, Layer4	15298.4	12086.2	430.584	150.499	128.108	4.56401
Area 25, Layer5	29205.9	18781.7	805.248	183.969	127.47	5.46519
Area 25, Layer6	17485.1	7057.1	277.736	219.826	95.5956	3.76221
Area 5	6.02744e+06	4.74003e+06	332342	187.486	158.86	11.1383
Area 5, Layer1	418039	220416	13020	109.415	62.159	3.67175
Area 5, Layer2/3	1.99524e+06	1.54862e+06	117678	184.675	154.44	11.7357
Area 5, Layer4	696541	566488	49578.7	217.349	190.459	16.6689
Area 5, Layer5	1.42695e+06	1.20117e+06	95002.5	213.542	193.678	15.3183
Area 5, Layer6	1.49068e+06	1.20333e+06	57062.6	195.188	169.767	8.05047
Area 7	1.29889e+06	1.02562e+06	69831	189.417	161.151	10.9722
Area 7, Layer1	66067	34866.1	1496.79	104.674	59.5195	2.55515
Area 7, Layer2/3	406822	316147	23040.9	184.445	154.438	11.2555
Area 7, Layer4	151067	124023	10514.8	219.404	194.079	16.4542
Area 7, Layer5	353188	296339	23536.7	214.244	193.682	15.3832
Area 7, Layer6	321749	254248	11241.8	191.125	162.726	7.19507
Area 23	1.12624e+06	858098	66395.7	182.522	149.837	11.5937
Area 23, Layer1	142360	79950.7	4456.82	147.682	89.3636	4.98155
Area 23, Layer2/3	377436	304324	23739.9	184.583	160.356	12.5091
Area 23, Layer4	162952	127747	12843	191.185	161.49	16.2352
Area 23, Layer5	213831	168448	15489.8	190.068	161.325	14.8349
Area 23, Layer6	229661	177628	9866.15	193.918	161.6	8.97589
Area 20	352901	264138	13825.3	152.548	123.023	6.43915
Area 20, Layer1	55337.5	44853.4	1850.95	129.207	112.84	4.65652
Area 20, Layer2/3	116349	99550.6	5062.62	150.614	138.85	7.06117
Area 20, Layer4	48379.4	38847.6	2315.09	159.292	137.815	8.21295
Area 20, Layer5	87768.1	57532.4	3247.09	166.619	117.679	6.64173
Area 20, Layer6	45066.5	23354.1	1349.54	159.747	89.1953	5.15423
Area 21	5.53547e+06	4.47401e+06	234754	173.735	151.297	7.93865
Area 21, Layer1	639129	430940	14759.2	122.659	89.11	3.0519
Area 21, Layer2/3	1.57399e+06	1.329e+06	69607.4	168.563	153.351	8.03187
Area 21, Layer4	769838	664960	40521.5	193.038	179.655	10.9479
Area 21, Layer5	1.45257e+06	1.23254e+06	74541.4	196.531	179.678	10.8665
Area 21, Layer6	1.09994e+06	816574	35324.7	185.358	148.265	6.41388
Area 22	7.54704e+06	5.97341e+06	326008	180.94	154.305	8.42141
Area 22, Layer1	629831	395591	14507.5	117.152	79.2813	2.90748
Area 22, Layer2/3	2.33216e+06	1.89436e+06	106283	178.084	155.858	8.74445
Area 22, Layer4	1.00593e+06	842131	54212.6	206.87	186.599	12.0124
Area 22, Layer5	1.98608e+06	1.66566e+06	105968	203.373	183.773	11.6915
Area 22, Layer6	1.59304e+06	1.17566e+06	45036.1	185.024	147.124	5.63588
Area 27	308625	220034	13256.8	219.886	168.91	10.1766
Area 27, Layer1	49081.8	34090.7	1815.54	197.255	147.619	7.86163
Area 27, Layer2/3	86327	71600	4546.3	227.644	203.434	12.9172
Area 27, Layer4	52360.2	42176.7	2891.06	231.871	201.242	13.7944
Area 27, Layer5	56382.4	36562.4	2259.17	225.441	157.516	9.73281
Area 27, Layer6	64473.6	35604.3	1744.7	215.192	128.04	6.27429
Area 28	250084	189026	8572.54	154.328	125.685	5.69992
Area 28, Layer1	49190.8	30081.2	1588.13	111.005	73.1398	3.86139
Area 28, Layer2/3	63454.7	49291.6	2220.02	154.014	128.905	5.8057
Area 28, Layer4	47858.7	39168.2	1946.02	167.844	148.006	7.35344
Area 28, Layer5	46417.6	40040.6	1679.46	185.259	172.185	7.22215
Area 28, Layer6	43161.8	30444.7	1138.9	187.964	142.852	5.34395
Area 17	1.50175e+07	1.21417e+07	755323	219.439	191.159	11.8918
Area 17, Layer1	1.28083e+06	843318	43982.9	150.283	106.613	5.56036
Area 17, Layer2/3	5.27822e+06	4.35367e+06	271743	213.387	189.642	11.8369
Area 17, Layer4	3.45637e+06	2.97994e+06	199953	249.346	231.627	15.5421
Area 17, Layer5	2.37843e+06	2.01017e+06	129380	242.27	220.619	14.1996
Area 17, Layer6	2.62367e+06	1.95459e+06	110263	228.173	183.152	10.332
Area 18	3.01206e+06	2.38334e+06	142344	200.874	171.256	10.2282
Area 18, Layer1	229571	151530	7247.23	130.285	92.6567	4.43149
Area 18, Layer2/3	964235	771530	47904.8	194.591	167.762	10.4164
Area 18, Layer4	379247	326282	22638.3	229.777	212.999	14.7784
Area 18, Layer5	840119	717823	45567.3	225.001	207.139	13.1491
Area 18, Layer6	598886	416177	18986.7	206.998	154.989	7.07085
Area 13-16	1.15226e+06	951997	45496.5	139.134	123.856	5.91917
Area 13-16, Layer1	183973	116034	3308.6	109.629	74.4997	2.12429
Area 13-16, Layer2/3	384437	338981	14373.3	139.926	132.938	5.63674
Area 13-16, Layer4	147903	128748	6872.57	147.726	138.555	7.39605
Area 13-16, Layer5	246252	212742	12604.4	152.226	141.698	8.39522
Area 13-16, Layer6	189698	155491	8337.67	153.327	135.414	7.26108
Area 26-29	1.39439e+06	1.07759e+06	79781.1	205.207	170.869	12.6505
Area 26-29, Layer1	178230	101115	5948.02	164.243	100.397	5.90582
Area 26-29, Layer2/3	445558	372757	27699	209.782	189.099	14.0517
Area 26-29, Layer4	233489	191670	16041.6	213.061	188.447	15.7719
Area 26-29, Layer5	250734	202473	16539.3	215.528	187.524	15.3181
Area 26-29, Layer6	286374	209577	13553.1	215.851	170.202	11.0068
Area 30	453679	357838	25016.7	219.46	186.506	13.0388
Area 30, Layer1	62911.4	46324.1	3284.37	186.307	147.811	10.4797
Area 30, Layer2/3	143742	120012	9778.54	224.596	202.042	16.4623
Area 30, Layer4	52059.2	44611.1	3534.14	234.672	216.674	17.1652
Area 30, Layer5	122143	101871	6766.32	227.722	204.638	13.5921
Area 30, Layer6	72822.6	45019.3	1653.37	219.77	146.386	5.37615
Remaining region	5.39621e+06	3.82835e+06	189677	146.043	111.636	5.53104
Hippocampal formation	8.83687e+06	4.94254e+06	234130	127.309	76.7202	3.63426	6857094	4446636	167.055	108.33
Regio Entorhinalis	3.11004e+06	2.19169e+06	117029	124.645	94.643	5.05364	1708551	1082511	143.801	91.11
Ammon's horn	2.73404e+06	1.19306e+06	56921	120.138	56.4858	2.69493	2361489	1564060	162.819	107.838
Dentate Gyrus	1.54707e+06	757671	26576.9	136.782	72.1771	2.53176	1445049	1032255	233.179	166.569
Subiculum	771703	363812	15827.2	121.693	61.8148	2.68918	809340	440320	153.879	83.7177
Presubiculum	645714	427186	17046.3	167.882	119.669	4.77522	211652	127654	170.301	102.714
Indusium Griseum	28313.2	9118.69	728.824	137.313	47.6492	3.80843	6234	3643	166.379	97.2277
Cerebral nuclei	1.15898e+07	8.15786e+06	329926	171.171	129.817	5.25014	6102658	3188383	118.555	61.9402
Striatum	9.2793e+06	7.173e+06	235973	175.283	145.991	4.80272	5062235	2695250	121.005	64.4259
Caudate Nucleus	3.56288e+06	2837940	82839.9	185.857	159.507	4.65604
Putamen	2.71826e+06	2.13779e+06	59579	170.934	144.845	4.03674
Caudoputamen							2889135	1470191	117.659	59.8729
Pallidum	2.31052e+06	984854	93953.1	156.434	71.8442	6.8538	1040423	493133	107.924	51.1531
Globus Pallidus, external segment	609216	179328	30297.5	150.18	47.6309	8.04724	185535	85521	104.692	48.2569
Globus Pallidus, internal segment	212961	64009.8	8652.69	148.021	47.9369	6.48	33786	15193	102.849	46.2496
Brain stem	2.42043e+07	1.15979e+07	855263	154.824	79.9324	5.89447	14694541	6811201	129.619	60.0811
Interbrain	9.20748e+06	4.31344e+06	236296	161.825	81.6827	4.47467	5399178	2890478	150.64	80.6457
Thalamus	6.54812e+06	2.86998e+06	173820	156.582	73.9444	4.47843	3036911	1568511	152.205	78.6111
Hypothalamus	2659356	1.44346e+06	62475.7	176.366	103.144	4.46426	2362267	1321967	148.674	83.2007
Subthalamic Nucleus	41501	20200.2	1504.25	181.156	95.0057	7.0748	36110	19161	176.321	93.561
Midbrain	8.41392e+06	4.21512e+06	318183	163.316	88.1534	6.65436	4725452	1998739	133.707	56.5546
Substantia nigra, compact part	125375	64608.1	6263.04	140.742	78.1449	7.57529	60832	30838	136.591	69.243
Substantia nigra, reticular part	321328	138305	17553.3	123.913	57.4652	7.29332	131191	61568	98.167	46.0698
Hindbrain	6.5829e+06	3.0693e+06	300784	137.38	69.0153	6.76333	4569911	1921984	108.334	45.5626
Pons	2.27489e+06	1.05443e+06	126172	137.036	68.4366	8.18911	1681695	715713	103.763	44.1607
Medulla	4.308e+06	2.01488e+06	174612	137.562	69.322	6.00754	2888216	1206271	111.186	46.4372
Cerebellum	8.95603e+06	5.03465e+06	596307	179.072	108.463	12.8464	46620517	39607063	979.338	832.009
fiber tracts	1.29059e+07	3.29281e+06	200035	173.317	47.6454	2.89442	6810635	0	137.339	0
